# CiFi: Accurate long-read chromosome conformation capture with low-input requirements

**DOI:** 10.1101/2025.01.31.635566

**Authors:** Sean P. McGinty, Gulhan Kaya, Sheina B. Sim, Alex Makunin, Renée L. Corpuz, Michael A. Quail, Mohamed Abuelanin, Mara K. N. Lawniczak, Scott M. Geib, Jonas Korlach, Megan Y. Dennis

**Author notes:** Co-corresponding authors: Megan Y. Dennis, Ph.D., University of California, Davis, School of Medicine One Shields Avenue, Genome Center, 4303 GBSF Davis, CA 95616, Jonas Korlach, Ph.D. Pacific Biosciences Menlo Park, CA 94025. These authors contributed equally to this work (Sean P. McGinty, Gulhan Kaya).

## Abstract

Hi-C characterizes three-dimensional chromatin organization, facilitates haplotype phasing, and enables genome-assembly scaffolding, but encounters difficulties across complex regions. By coupling chromosome conformation capture (3<u>C</u>) with PacBio H<u>iFi</u> long-read sequencing, here we develop a method (CiFi) that enables analysis of genomic interactions across repetitive regions. Starting with as little as 60,000 cells (sub-microgram DNA), the method produces multi-kilobasepair HiFi reads that contain multiple interacting, concatenated segments (∼350 bp to 2 kbp). This multiplicity and increase in segment length versus standard short-read-based Hi-C improves read-mapping efficiency and coverage in repetitive regions and enhances haplotype phasing. CiFi pairwise interactions are largely concordant with Hi-C from a human lymphoblastoid cell line, with gains in assigning topologically associating domains across centromeres, segmental duplications, and human disease-associated genomic hotspots. As CiFi requires less input versus established methods, we apply the approach to characterize single small insects: assaying chromatin interactions across the genome from an *Anopheles coluzzii* mosquito and producing a chromosome-scale scaffolded assembly from a *Ceratitis capitata* Mediterranean fruit fly. Together, CiFi enables assessment of chromosome-scale interactions of previously recalcitrant low-complexity loci, low-input samples and small organisms.
