## Supplementary Data 1 for "CiFi: Accurate long-read chromosome conformation capture with low-input requirements"

### Sheet: Supp Data 1
Supplementary Data 1. PacBio sequencing statistics
Library ID*	A	B	C	D	E	F	G	H	I	J	K	L	M	N	O	P	Q	R	S
Sample	Human LCL GM12878**	Human LCL GM12878**	Human LCL GM12878	Human LCL HG002	Human LCL GM12878	Human LCL GM12878	Human LCL GM12878	Human LCL GM12878 62K	Human LCL GM12878 125K	Human LCL GM12878 250K	Human LCL GM12878 500K	Human LCL GM12878 1M	Human LCL GM12878 5M	Human LCL GM12878 5M	A. coluzzii mosquito	C. capitata medfly	C. capitata medfly	C. capitata medfly	C. capitata medfly
Library Protocol	Porce-C	Porce-C	Porce-C/Standard	MC3C	CiFi	CiFi	CiFi	CiFi (scaled down)	CiFi (scaled down)	CiFi (scaled down)	CiFi (scaled down)	CiFi (scaled down)	CiFi (scaled down)	CiFi	CiFi	CiFi	HiFi WGS	CiFi	HiFi WGS
Multiplexed samples in run	1 (6 runs)	1 (2 runs)	1	6	1	1	1	8	8	8	8	8	8	8	5	8	2	2
Restriction Enzyme	DpnII	HindIII	DpnII	DpnII	DpnII	DpnII	HindIII	DpnII							DpnII	HindIII	N/A	NlaIII	N/A
Instrument	GridION and PromethION	GridION	Sequel II	Revio	Sequel II	Revio	Revio	Sequel II							Revio	Revio	Revio	Revio
Movie Length (hrs)	N/A	N/A	30	30	30	24	24	30							24	24	24	24
Library Type	N/A	N/A	HiFi v2.0	HiFi Multiplex v2.0	HiFi v2.0	HiFi v2.0	HiFi v3.0	HiFi Multiplex v2.0							HiFi Multiplex v3.0	HiFi Multiplex v3.0	HiFi Multiplex v3.0	HiFi Multiplex v3.0
Size selection method	N/A	N/A	BluePippin	SMRTbell cleanup beads	BluePippin	BluePippin	AMPure PB Beads	BluePippin							AMPure PB Beads	Blue Pippin	AMPure PB Beads	Blue Pippin	AMPure PB Beads
Size selection (bp)	N/A	N/A	14543	2050	9352	10570	9377	7790	8170	9154	7566	8187	7907	8888	4514	12209	17837	9924	17141
Polymerase read Stats
Number pol bases	N/A	N/A	146766809196	606395334121	697924632930	1265562806545	1326276931590	636174571437							1298742014631	1351662600131	818862904691	848216079766
Number pol reads	N/A	N/A	4388684	11629490	6630105	18685934	19564550	5483649							16570723	16927670	9671354	8682963
Mean pol read length (bp)	N/A	N/A	33442	52143	105266	67728	67790	116013							78380	130323	156693	174371
HiFi read Stats
Number bases	59768478145	6444287604	3461067490	719596617	30602851039	79348498116	72045796835	3343984487	2988532695	3785802738	2740439566	4257301833	2365820951	4740402232	15065853792	16354066560	37497454189	7329284123	46027550335
Number reads	27391532	1560790	429417	371078	3271606	9208565	10454457	460527	402100	449513	395481	562521	332782	583609	2365869	1314791	2590583	705895	3393470
HiFi to Pol read yield***	N/A	N/A	0.0978464	0.1915	0.4934	0.492807	0.5344	0.581097							0.714	0.5241	0.267861	0.1737
Mean read length (bp)	2182.01	4128.86	8059.9	1939.2	9354.1	8616.8	6891.4	7261.2	7432.3	8422	6929.4	7568.3	7109.2	8122.6	6367.6	12438	14474	10382	13563
St dev read length (bp)	1992.88	4520.13	2779.1	973.2	2725.1	2450.6	3019.3	5196.5	6033	6629.4	5920.6	5583	5362.7	5938.2	1665.66	2758.21	7687.93	2207.94	6195.46
Median read length (bp)	1633	2599	7241	1804	8839	8102	6252	6516	6724	7661	6284	6992	6443	7337	6046	12359	15105	9723	14184
Min read length (bp)	1	1	95	107	104	83	147	51	51	56	66	64	51	51	141	617	56	187	82
Max read length (bp)	577747	106603	42743	12904	38401	36457	35326	309959	357508	403372	353994	352198	324802	306823	31299	36536	61896	32949	61838
Mode read length (bp)	11914	476	5486	1703	7784	6736	4278	6011	6087	7236	5938	6342	5676	6134	5780	9595	4219	9001	14144
p90 (bp)	4544	9547	11760	3189	12993	11887	11083	9741	9626	11249	8850	9395	8817	10803	8484	16032	24526	13893	21482
p95 (bp)	5944	13212	13614	3725	14546	13338	12661	11196	10876	12740	9965	10402	9929	12310	9540	17303	27389	14891	23740
N50 read length (bp)	3117	6892	8095	2267	9602	8767	7770	7115	7284	8447	6790	7414	6806	8036	6375	12990	18490	10080	16420
Median read quality	N/A	N/A	33	33	38	38	39	34	37	32	34	34	34	33	43	36	35	40	37
PCR duplicate percentage	N/A	N/A	N/A	N/A	0.018	0.059	0.034	0.042	0.013	0.009	0.007	0.01	0.004	0.004	0.034	0.035	N/A	0.014	N/A
* Library IDs correspond to data used in Supplementary Data 2.
** Previously published dataset from Deshpande et al. (2022).
*** For all samples in the multiplexed run.
