## Supplementary Data 2 for "CiFi: Accurate long-read chromosome conformation capture with low-input requirements"

### Sheet: Supp Data 2
Supplementary Data 2. CiFi mapping segments summary statistics
Sample	Human LCL GM12878*	Human LCL GM12878*	Human LCL GM12878	Human LCL GM12878	Human LCL GM12878	Human LCL GM12878	A. coluzzii mosquito	C. capitata medfly	C. capitata medfly
Library Protocol	Porce-C	Porce-C	CiFi	CiFi	CiFi	CiFi	CiFi	CiFi	CiFi
Restriction Enzyme	DpnII	HindIII	DpnII	DpnII	DpnII	HindIII	DpnII	HindIII	NlaIII
Sequencing	GridION and PromethION	GridION	Sequel II	Revio	Both	Revio	Revio	Revio	Revio
Sequencing Library Type	N/A	N/A	HiFi v2.0	HiFi v2.0	HiFi v2.0	HiFi v3.0	HiFi v3.0	HiFi v3.0	HiFi v3.0
Library IDs**	A	B	E	F	E,F	G	O	P	R
Segment length
Total number	96740177	3232675	61940187	160880525	222820712	29042522	21140831	5766217	1995485
Mean segment length (bp)	521.7	1981.74	487	486	486	2479	682	2819	665
St dev segment length (bp)	433.6	2068.34	443	439	440	2133.2	689	2461	705
Median segment length (bp)	398	1329	351	350	350	1893	509	2080	478
Min segment length (bp)	40	42	40	40	40	40	40	200	200
Max segment length (bp)	174476	66386	26729	26261	26729	33583	23981	26683	22056
p90 (bp)	1057	4476	1035	1033	1033	5365	1375	6132	1202
p95 (bp)	1346	6021	1339	1337	1338	6681	1758	7882	1621
Number of segments per read
Mean number of segments per read	4.17	2.08394	18.9	17.5	17.9	2.778	8.96	4.388	13.949
St dev number of segments per read	3.58	1.52774	6.97	6.43	6.61	1.61282	4.81	2.06	5.04
Median number of segments per read	3	2	18	17	17	2	8	4	14
Min number of segments per read	1	1	1	1	1	1	1	1	1
Max number of segments per read	110	34	102	96	102	52	99	40	42
p90 number of segments per read	9	4	28	26	27	5	15	7	20
p95 number of segments per read	11	5	32	29	30	6	18	8	22
* Previously published dataset from Deshpande et al. (2022).
** Library IDs are from Supplementary Data 1. Multiple IDs are listed when data was combined between libraries.
