## Supplementary Data 3 for "CiFi: Accurate long-read chromosome conformation capture with low-input requirements"

### Sheet: Supp Data 3
Supplementary Data 3. CiFi protocol modifications for reduced LCLs input
Step	10M LCLs (original)	5M LCLs (50% scale)	1M-500K LCLs (20% scale)	250K-62K LCLs (10% scale)	Half a male C. capitata
Cross-linking
Wash cells in chilled 1X PBS	50 mL tube + 10 mL PBS	50 mL tube + 10 mL PBS	12 mL tube + 5 mL PBS	12 mL tube + 5 mL PBS	1.5 mL tube + 1 mL PBS
Centrifuge at 500xg	5 min	5 min	5 min	5 min
Resuspend cells in PBS	10 mL	5 mL	2 mL	1 mL
Add 1% formaldehyde	286 µL	143 µL	57.2 µL	28.6 µL	142.9 µL of 16% formaldehyde for final concentration of 2%
Incubate at room temp	10 min	10 min	10 min	10 min	10 min
Quenching
Add 2.5 M glycine	527 µL	263.5 µL	105.4 µL	52.7 µL	130.4 µL
Incubate at room temp	5 min	5 min	5 min	5 min	10 min
Incubate on ice	10 min	10 min	10 min	10 min
Centrifuge 500xg at 4°C	5 min	5 min	5 min	5 min	1500xg for 5 min
Wash the cross-linked cells in chilled 1X PBS	1.5 mL tube + 1 mL PBS	1.5 mL tube + 1 mL PBS	1.5 mL tube + 1 mL PBS	1.5 mL tube + 1 mL PBS
Centrifuge 500xg at 4°C	5 min	5 min	5 min	5 min
Snap-freeze pellet in liquid nitrogen	Store at -80°C	Store at -80°C	Store at -80°C	Store at -80°C	Store at -80°C
Restriction Enzyme Digest
Cell Lysis (Protease inhibitor & buffer)	550 µL (50 µL + 500 µL)	275 µL (25 µL + 250 µL)	110 µL (10 µL + 100 µL)	55 µL (5 µL + 50 µL)	550 µL (50 µL + 500 µL)
Incubate on ice	15 min	15 min	15 min	15 min	15 min
Centrifuge at 500xg at 4°C	10 min	10 min	10 min	10 min	1500xg for 5 min
Add 1.5X digestion buffer	200 µL	100 µL	40 µL	20 µL	200 µL
Centrifuge at 500xg at 4°C	5 min	5 min	5 min	5 min	1500xg for 5 min
Resuspend in chilled 1.5X digestion buffer	300 µL	150 µL	60 µL	30 µL	300 µL
Chromatin Denaturation
Add 1% SDS	33.5 µL	16.75 µL	6.7 µL	3.3 µL	33.5 µL
Incubate at 65°C	10 min	10 min	10 min	5 min	10 min
Quench with Triton X-100	37.5 µL	18.75 µL	7.5 µL	3.75 µL	37.5 µL
Incubate on ice	10 min	10 min	10 min	10 min	10 min
Digestion
Add DpnII & water	45 µL & 34 µL	22.5 µL & 17 µL	9 µL & 6.8 µL	4.5 µL & 3.4 µL	NlaIII 45 µL & 34 µL; HindIII 22.5 µL & 56.5 µL
Total volume	450 µL	225 µL	90 µL	45 µL	450 µL
Incubate at 37°C with rotation	18 hrs	18 hrs	6 hrs	2 hrs	16 hrs
Proximity Ligation & Reverse Crosslinking
DpnII inactivation	65°C, 20 min	65°C, 20 min	65°C, 20 min	65°C, 20 min	65°C, 20 min
Add ligase buffer, BSA, T4 Ligase, & water	100 µL, 10 µL, 50 µL, 395 µL	50 µL, 5 µL, 25 µL, 197.5 µL	20 µL, 2 µL, 10 µL, 79 µL	10 µL, 1 µL, 5 µL, 40 µL	100 µL, 10 µL, 50 µL, 390 µL
Total ligation volume	1000 µL	500 µL	200 µL	100 µL	1000 µL
Incubate at 16°C	6 hrs	6 hrs	4 hrs	4 hrs	6 hrs
Protein Degradation & DNA Purification
Add Proteinase K, SDS, Tween-20, & water	100 µL, 100 µL, 500 µL, 300 µL	50 µL, 50 µL, 250 µL, 150 µL	20 µL, 20 µL, 100 µL, 60 µL	10 µL, 10 µL, 50 µL, 30 µL	100 µL, 100 µL, 0 µL, 728 µL, 72 µL 5M NaCl
Total volume	2000 µL	1000 µL	400 µL	200 µL	1000 µL
Incubate at 56°C with rotation	18 hrs	18 hrs	6 hrs	6 hrs	65C for 18 hrs at 900 rpm
Purify DNA	Standard phenol-chloroform extraction and ethanol precipitation	Standard phenol-chloroform extraction and ethanol precipitation	Standard phenol-chloroform extraction and ethanol precipitation	Standard phenol-chloroform extraction and ethanol precipitation	1.8x Ampure bead clean up
Size Selection
Prior to gDNA amplification	PB Ampure 0.45x	PB Ampure 0.45x	PB Ampure 0.45x	PB Ampure 0.45x	PB Ampure 5 kb cutoff (3.1x, 35% PB Ampure)
After library preparation	Blue pippin 5 kb high pass	Blue pippin 5 kb high pass	Blue pippin 5 kb high pass	Blue pippin 5 kb high pass	Blue pippin 8 kb high pass
